# EPIKOL, a chromatin-focused CRISPR/Cas9-based screening platform, to identify cancer-specific epigenetic vulnerabilities

**DOI:** 10.1101/2021.05.14.444239

**Authors:** Ozlem Yedier-Bayram, Bengul Gokbayrak, Ali Cenk Aksu, Ayse Derya Cavga, Alisan Kayabolen, Ezgi Yagmur Kala, Goktug Karabiyik, Rauf Günsay, Tunc Morova, Fırat Uyulur, Nathan A. Lack, Tamer T. Önder, Tugba Bagci-Onder

## Abstract

Dysregulation of the epigenome due to alterations in chromatin modifier proteins commonly contribute to malignant transformation. To discover new drug targets for more targeted and personalized therapies, functional interrogation of epigenetic modifiers is essential. We therefore generated an epigenome-wide CRISPR-Cas9 knock-out library (EPIKOL) that targets a wide-range of epigenetic modifiers and their cofactors. We conducted eight screens in two different cancer types and showed that EPIKOL performs with high efficiency in terms of sgRNA distribution, depletion of essential genes and steady behaviors of non-targeting sgRNAs. From this, we discovered novel epigenetic modifiers besides previously known ones that regulate triple-negative breast cancer and prostate cancer cell fitness. With further validation assays, we confirmed the growth-regulatory function of individual candidates, including SS18L2 and members of the NSL complex (KANSL2, KANSL3, KAT8) in triple negative breast cancer cells. Overall, we show that EPIKOL, a focused sgRNA library targeting approximately 800 genes, can reveal epigenetic modifiers that are essential for cancer cell fitness and serve as a tool to offer novel anti-cancer targets. With its thoroughly generated epigenome-wide gene list, and the relatively high number of sgRNAs per gene, EPIKOL offers a great advantage to study functional roles of epigenetic modifiers in a wide variety of research applications, such as screens on primary cells, patient-derived xenografts as well as *in vivo* models.
